# A light-dependent molecular link between competition cues and defense responses in plants

**DOI:** 10.1101/637504

**Authors:** G. L. Fernández-Milmanda, C. D. Crocco, M. Reichelt, C. A. Mazza, T. G. Köllner, T. Zhang, M. D. Cargnel, M. Z. Lichy, A. J. Koo, A. T. Austin, J. Gershenzon, C. L. Ballaré

## Abstract

One of the principal internal signals controlling plant growth and defense is jasmonate (JA), a potent growth inhibitor that is simultaneously a central regulator of plant immunity to herbivores and pathogens. When shade-intolerant plants perceive the proximity of competitors using the photoreceptor phytochrome B (phyB), they accelerate growth and down-regulate JA responses. However, the mechanisms by which photoreceptors relay light cues to the JA signaling pathway are not understood. Here we identify a sulfotransferase (ST2a) that is strongly up-regulated by plant proximity perceived by phyB via the phyB-Phytochrome Interacting Factor (PIF) signaling module. By catalyzing the formation of a sulfated JA derivative, ST2a acts to degrade bioactive forms of JA and represents a direct molecular link between photoreceptors and hormone signaling in plants. The enzyme provides a molecular mechanism for prioritizing shade avoidance over defense under close plant competition.
