## Supplementary material for "A light-dependent molecular link between competition cues and defense responses in plants": Data File S1

### Sheet: Col FR W vs Col Amb W
Suplementary Table xx. Deferencial expresed genes(DEGs) used for GO enrichemet analyis
Diferecial expresed genes between Col Amb W and Col FR w, filtered by p value < 0,005 and fold change <-1,5 (downregulated genes)
Complete list of DEGs				Genes per GO categories
Feature ID	EDGE test: Col amb w vs Col FR w, tagwise dispersions - P-value	EDGE test: Col amb w vs Col FR w, tagwise dispersions - Fold change
AT1G11580.2	0.00421278	-1.65547		Analysis Type:	PANTHER Overrepresentation Test (Released 20181113)
AT1G13609.1	0.00210343	-3.05128		Annotation Version and Release Date:	GO Ontology database Released 2018-11-15
AT1G19180.1	0.000662656	-1.89464		Analyzed List:	col FR w vs col amb w (Arabidopsis thaliana)
AT1G19670.1	2.84063e-10	-2.10307		Reference List:	Arabidopsis thaliana (all genes in database)
AT1G20510.1	2.76305e-06	-1.70321		Test Type:	FISHER
AT1G30250.1	8.65448e-07	-1.67926		Correction:	BONFERRONI
AT1G31550.2	1.58266e-08	-2.07846		Bonferroni count:	2712
AT1G31690.1	3.87001e-15	-1.98902		GO biological process complete	Arabidopsis thaliana - REFLIST (27502)	col FR w vs col amb w (62)	col FR w vs col amb w (expected)	col FR w vs col amb w (over/under)	col FR w vs col amb w (fold Enrichment)	col FR w vs col amb w (P-value)	Genes
AT1G32640.1	1.75831e-07	-1.73209		response to herbivore (GO:0080027)	14	4	.03	+	> 100	1.88E-04	AT3G44860|AT3G04720|AT4G15210|AT3G16400
AT1G33590.2	4.27544e-05	-1.58247		jasmonic acid biosynthetic process (GO:0009695)	24	4	.05	+	73.93	1.24E-03	AT2G06050|AT3G25760| AT5G42650|AT1G20510
AT1G44350.1	0.00406912	-1.99735		jasmonic acid metabolic process (GO:0009694)	47	5	.11	+	47.19	3.17E-04	AT1G44350|AT2G06050|AT3G25760| AT5G42650|AT1G20510
AT1G45145.1	0.00171784	-1.50289		response to jasmonic acid (GO:0009753)	213	15	.48	+	31.24	6.53E-15	AT3G44860|AT5G24780|AT3G15356|AT1G70700|AT5G24770|AT5G42650|AT1G32640|AT1G44350|AT1G56650|AT2G24850|AT2G34810|AT2G39030|AT1G19180|AT3G51450|AT1G74950
AT1G52040.1	0.00446234	-1.68621		systemic acquired resistance (GO:0009627)	60	4	.14	+	29.57	3.61E-02	AT3G57260|AT5G03350|AT3G04720|AT1G75040
AT1G53885.1	5.67235e-07	-2.6395		response to wounding (GO:0009611)	216	14	.49	+	28.75	2.95E-13	AT3G44860|AT3G15356|AT1G70700|AT5G24770|AT2G06050|AT5G42650|AT1G32640|AT2G24850|AT2G348100|AT4G39980|AT1G19180|AT3G51450|AT1G74950|AT1G20510
AT1G53903.1	1.26667e-07	-2.89218		response to fungus (GO:0009620)	325	11	.73	+	15.01	5.94E-07	AT4G08870|AT3G15356|AT5G42650|AT1G19670|AT1G45145|AT2G43550|AT2G43530|AT3G04720
AT1G56650.1	0.00171536	-1.94471		defense response to fungus (GO:0050832)	248	8	.56	+	14.31	2.95E-04	AT3G44860|AT4G08870|AT3G15356|AT2G06050|AT5G42650|AT1G19670|AT1G45145|AT2G43550|AT2G43530|AT3G04720|AT3G51450
AT1G64200.2	1.39023e-06	-2.3646		response to external biotic stimulus (GO:0043207)	997	24	2.25	+	10.68	2.35E-15	AT3G44860|AT3G16530|AT3G57240|AT4G08870|AT3G15356|AT5G24770|AT2G06050|AT3G57260|AT5G42650|AT1G11580|AT5G03350|AT3G01290|AT1G56650|AT1G19670|AT1G45145|AT2G435050AT4G39980|AT2G43530|AT1G19180|AT3G04720|AT4G15210|AT1G75040|AT3G51450|AT3G16400|
AT1G66100.1	1.80631e-07	-2.28121		response to other organism (GO:0051707)	997	24	2.25	+	10.68	2.35E-15	AT3G44860|AT3G16530|AT3G57240|AT4G08870|AT3G15356|AT5G24770|AT2G06050|AT3G57260|AT5G42650|AT1G11580|AT5G03350|AT3G01290|AT1G56650|AT1G19670|AT1G45145|AT2G43550|AT4G39980|AT2G43530|AT1G19180|AT3G04720|AT4G15210|AT1G75040|AT3G51450|AT3G16400|
AT1G70700.3	9.60371e-14	-2.22984		response to biotic stimulus (GO:0009607)	998	24	2.25	+	10.67	2.40E-15	AT3G44860|AT3G16530|AT3G57240|AT4G08870|AT3G15356|AT5G24770|AT2G06050|AT3G57260|AT5G42650|AT1G11580|AT5G03350|AT3G01290|AT1G56650|AT1G19670|AT1G45145|AT2G43550|AT4G39980|AT2G43530|AT1G19180|AT3G04720|AT4G15210|AT1G75040|AT3G51450|AT3G16400|
AT1G70830.1	3.17955e-05	-1.60873		defense response to other organism (GO:0098542)	696	13	1.57	+	8.29	1.37E-05	AT4G08870|AT3G15356|T5G24770|AT3G57260|AT5G42650|AT5G03350|AT1G19670|AT1G45145|AT2G43550|AT2G43530|AT1G19180|AT3G04720|AT1G75040
AT1G73325.1	9.75176e-10	-2.68986		defense response (GO:0006952)	1158	21	2.61	+	8.04	1.41E-10	AT5G24780|AT4G08870|AT3G15356|AT1G70700|AT5G24770|UAT5G06870|AT3G57260|AT5G42650|AT5G03350|AT1G19670|AT1G45145|AT2G43550|AT2G39030|AT2G43530|AT1G19180|AT3G04720|AT1G75040|AT5G23820|AT1G66100|AT1G52040|AT1G74950
AT1G74950.1	0.000401988	-1.6278		response to external stimulus (GO:0009605)	1390	24	3.13	+	7.66	3.65E-12	AT3G44860|AT3G16530|AT3G57240|AT4G08870|AT3G15356|AT5G24770|AT2G06050|AT3G57260|AT5G42650|AT1G11580|AT5G03350|AT3G01290|AT1G56650|AT1G19670|AT1G45145|AT2G43550|AT4G39980|AT2G43530|AT1G19180|AT3G04720|AT4G15210|AT1G75040|AT3G51450|AT3G16400|
AT1G75040.1	0.00304153	-2.14863		response to acid chemical (GO:0001101)	1166	19	2.63	+	7.23	1.88E-08	AT3G44860|AT5G24780|AT3G15356|AT1G70700|AT5G24770|AT2G06050|AT3G25760|AT5G42650|AT1G32640|AT2G38750|AT1G44350|AT5G03350|AT1G56650|AT2G24850|AT2G34810|AT2G39030|AT1G19180|AT3G51450|AT1G74950
AT1G76790.1	2.29724e-12	-2.05374		multi-organism process (GO:0051704)	1488	24	3.35	+	7.15	1.61E-11	AT3G44860|AT3G16530|AT3G57240|AT4G08870|AT3G15356|AT5G24770|AT2G06050|AT3G57260|AT5G42650|AT1G11580|AT5G03350|AT3G01290|AT1G56650|AT1G19670|AT1G45145|AT2G43550|AT4G39980|AT2G43530|AT1G19180|AT3G04720|AT4G15210|AT1G75040|AT3G51450|AT3G16400|
AT2G04080.1	0.00101111	-1.57404		response to oxygen-containing compound (GO:1901700)	1580	20	3.56	+	5.61	4.00E-07	AT3G44860|AT3G16530|AT5G24780|AT3G15356|AT1G70700|AT5G24770|AT2G06050|AT3G2576|AT5G42650|AT1G32640|AT2G38750|AT1G44350|AT5G03350|AT1G56650|AT2G24850|AT2G34810|AT2G39030|AT1G19180|AT3G51450|AT1G74950
AT2G05440.2	0.00393512	-2.69897		response to hormone (GO:0009725)	1592	18	3.59	+	5.02	2.43E-05	AT3G44860|AT5G24780|AT3G15356|AT1G70700|AT5G24770|AT5G42650|AT1G32640|AT2G38750|AT1G44350|AT5G03350|AT1G56650|AT2G24850|T2G34810|AT2G39030|AT1G19180|AT3G04720|AT3G51450|AT1G74950
AT2G06050.1	7.91328e-08	-1.58881		response to endogenous stimulus (GO:0009719)	1609	18	3.63	+	4.96	2.86E-05	AT3G44860|AT5G24780|AT3G15356|AT1G70700|AT5G24770|AT5G42650|AT1G32640|AT2G38750|AT1G44350|AT5G03350|T1G56650|AT2G24850|AT2G34810|AT2G39030|AT1G19180|AT3G04720|AT3G51450|AT1G74950
AT2G24850.1	8.70324e-07	-2.58054		response to stress (GO:0006950)	3144	32	7.09	+	4.51	2.95E-11	AT5G24780|AT4G08870|AT3G15356|AT1G70700|AT5G24770|AT2G06050|AT3G25760|AT5G06870|AT3G57260|AT5G42650|AT1G32640|AT2G38750|AT5G03350|AT1G56650|AT1G19670|AT2G24850|AT1G45145|AT2G34810|AT2G43550|AT2G39030|AT4G39980|AT2G43530|AT1G19180|AT3G04720|AT1G75040|AT3G51450|AT5G23820|AT1G66100|AT1G52040|AT1G74950|AT1G20510
AT2G34810.1	0.000547997	-1.87229		response to organic substance (GO:0010033)	1906	19	4.30	+	4.42	6.33E-05	AT3G44860|AT3G16530|AT5G24780|AT3G15356|AT1G70700|AT5G24770|AT5G42650|AT1G32640|AT2G38750|AT1G44350|AT5G03350|AT1G56650|AT2G24850|AT2G34810|AT2G39030|AT1G19180|AT3G04720|AT3G51450|AT1G74950
AT2G38750.1	4.56237e-06	-2.03518		response to chemical (GO:0042221)	2749	24	6.20	+	3.87	6.11E-06	AT3G44860|AT3G16530|AT2G04080|AT5G24770|AT2G06050|AT3G25760|AT5G42650|AT1G32640|AT2G38750|AT1G44350|AT5G03350|AT1G56650|AT2G24850|AT1G45145|AT2G34810|AT2G39030|AT1G19180|AT3G04720|AT1G75040|AT3G51450|AT1G74950
AT2G39030.1	7.85559e-06	-2.38817		response to stimulus (GO:0050896)	5709	40	12.87	+	3.11	3.43E-10	AT3G44860|AT3G16530|AT3G57240|AT2G04080|AT5G24780|AT4G08870|AT3G15356|AT1G70700|AT5G24770|AT2G06050|AT3G25760|AT5G06870|AT3G57260|AT5G42650|AT1G32640|AT2G38750|AT1G44350|AT1G11580|AT5G03350|AT3G01290|AT1G56650|AT1G19670|AT2G24850|AT1G45145|AT2G34810|AT2G43550|AT2G39030|AT4G39980|AT2G43530|AT1G19180|AT3G04720|AT4G15210|AT1G75040|AT3G51450|AT5G23820|AT3G16400|AT1G66100|AT1G52040|AT1G74950|AT1G20510|
AT2G39420.1	0.000156511	-2.17991		Unclassified (UNCLASSIFIED)	6505	12	14.66	-	.82	0.00E00	AT5G24770|AT4G17470|AT1G73325|AT4G13410AT1G13609|AT2G39420|AT4G28755|AT3G28220|AT1G31550|AT1G70830|AT1G33590|AT4G18440
AT2G43530.1	4.03109e-08	-1.65872
AT2G43550.1	4.32528e-08	-1.57534
AT3G01290.1	0.000902271	-2.15251
AT3G04720.1	1.85441e-08	-3.44929
AT3G06500.1	0.000192068	-1.73214
AT3G15356.1	0.000141045	-3.55393
AT3G16400.1	0.00178832	-1.54934
AT3G16530.1	7.28018e-07	-2.87036
AT3G25760.1	5.09296e-06	-2.38624
AT3G28220.1	0.00072083	-1.56312
AT3G44860.1	4.39511e-09	-2.36858
AT3G51450.1	1.38316e-07	-1.81593
AT3G57240.1	0.00115452	-2.23471
AT3G57260.2	0.00206913	-2.1666
AT4G01480.1	0.000204413	-1.56246
AT4G08870.1	0.00364891	-1.76804
AT4G13410.1	0.00187926	-3.06057
AT4G15210.1	2.27705e-05	-1.96408
AT4G16590.1	0.000666237	-2.72451
AT4G17470.1	4.71277e-27	-6.05953
AT4G18440.1	7.11455e-07	-2.03875
AT4G28755.1	0.0006457	-3.49269
AT4G39980.1	2.10247e-08	-1.55881
AT5G03350.1	0.000320645	-1.81323
AT5G06870.1	2.88284e-07	-2.05923
AT5G23820.1	2.81676e-16	-2.46346
AT5G24770.1	0.00442506	-1.95353
AT5G24780.1	0.00372807	-1.53276
AT5G42650.1	6.33861e-06	-1.7047
AT5G44568.1	0.00433951	-1.92156

### Sheet: st2a FR W vs Col FR W
Diferecial expresed genes between Col FR W and st2a FR W, filtered by p value < 0,005 and fold change> 2 (upregulated genes)
Complete list of DEGs				Genes per GO categories
Feature ID	EDGE test: Col FR w vs st2a FR w, tagwise dispersions - P-value	EDGE test: Col FR w vs st2a FR w, tagwise dispersions - Fold change		Analysis Type:	PANTHER Overrepresentation Test (Released 20181113)
AT1G06640.1	2.35972e-28	2.93678		Annotation Version and Release Date:	GO Ontology database Released 2018-11-15
AT1G09180.1	0.0037206	3.0679		Analyzed List:	st2a FR w vs col FR w (Arabidopsis thaliana)
AT1G12240.1	3.74682e-17	2.08318		Reference List:	Arabidopsis thaliana (all genes in database)
AT1G14250.1	9.56814e-12	5.54261		Test Type:	FISHER
AT1G17380.1	0.00231671	3.34086		Correction:	BONFERRONI
AT1G19180.1	1.34158e-15	3.52516		Bonferroni count:	2712
AT1G19570.1	1.61304e-12	2.29672		GO biological process complete	Arabidopsis thaliana - REFLIST (27502)	st2a FR w vs col FR w (94)	st2a FR w vs col FR w (expected)	st2a FR w vs col FR w (over/under)	st2a FR w vs col FR w (fold Enrichment)	st2a FR w vs col FR w (P-value)	Genes
AT1G19670.1	2.29972e-25	3.37952		oxylipin metabolic process (GO:0031407)	15	4	.05	+	78.02	1.28E-03	AT2G06050|AT5G42650|AT2G33380|AT5G48880
AT1G20510.1	2.9476e-16	2.35799		jasmonic acid biosynthetic process (GO:0009695)	24	5	.08	+	60.95	1.24E-04	AT2G06050|AT3G25760|AT5G42650|AT3G45140|AT1G20510
AT1G24070.1	1.31493e-05	3.36203		jasmonic acid metabolic process (GO:0009694)	47	7	.16	+	43.57	1.79E-06	AT3G48520|AT2G06050|AT3G25760|AT5G42650|AT1G44350|AT3G45140|AT1G20510
AT1G28480.1	1.96791e-06	4.60791		regulation of jasmonic acid mediated signaling pathway (GO:2000022)	39	4	.13	+	30.01	3.82E-02	AT1G74950|AT1G19180|AT1G17380|AT1G70700
AT1G31550.2	2.87458e-15	2.61839		response to wounding (GO:0009611)	216	21	.74	+	28.44	1.24E-20	AT3G44860|AT3G48520|AT1G70700|AT5G24770|AT2G06050|AT1G17380|AT5G42650|AT1G32640|AT2G24850|AT2G34810|AT4G39980|AT4G15440|AT1G19180|AT3G45140|AT3G51450|AT4G34710|AT4G24350|AT1G517600|AT4G23600|AT1G74950|AT1G20510
AT1G32640.1	6.38137e-38	3.22277		response to jasmonic acid (GO:0009753)	213	20	.73	+	27.47	3.13E-19	AT3G44860|AT5G24780|AT1G70700|AT5G24770|AT1G17380|AT5G42650|AT1G32640|AT1G44350|AT1G28480|AT1G56650|AT2G24850|AT2G34810	|AT2G39030|AT1G19180|AT3G45140|AT3G51450|AT4G34710|AT4G23600|AT1G19570|AT1G74950
AT1G44350.1	1.39247e-11	3.90471		hormone metabolic process (GO:0042445)	254	9	.87	+	10.37	8.06E-04	AT3G48520|AT2G06050|AT3G25760|AT5G42650|AT1G44350|AT4G35160|AT5G48880|AT3G45140|AT1G20510
AT1G45201.3	6.14165e-21	2.17979		response to fungus (GO:0009620)	325	11	1.11	+	9.90	5.64E-05	AT3G44860|AT4G08870|AT2G06050|AT5G42650|AT2G33380|AT1G19670|AT2G43550|AT2G43530|AT3G45140|AT3G51450|AT1G19570
AT1G51760.1	3.1384e-10	2.42356		response to acid chemical (GO:0001101)	1166	31	3.99	+	7.78	5.07E-16	AT3G44860|AT5G38710|AT5G24780|AT1G62660|AT1G70700|AT5G24770|AT2G06050|AT3G25760|AT1G17380|AT5G42650|AT1G32640|AT2G38750|AT1G44350|AT1G28480|AT2G47180|AT2G33380|AT1G56650|AT2G24850|AT2G34810|AT2G39030|AT1G19180|AT3G45140|AT2G38760|AT3G51450|AT1G12240|AT4G34710|AT4G23600|AT1G52890AT3G02570|AT1G19570|AT1G74950
AT1G51780.1	2.74603e-05	6.63301		response to antibiotic (GO:0046677)	302	8	1.03	+	7.75	3.03E-02	AT3G44860|AT2G06050|AT1G28480|AT2G47180|AT2G33380|AT3G51450|AT1G54050|AT1G19570
AT1G52040.1	8.28732e-13	3.02034		response to water deprivation (GO:0009414)	344	9	1.18	+	7.65	9.19E-03	AT5G38710|AT3G25760|AT1G32640|AT2G38750|AT2G47180|AT2G33380|AT3G45140|AT2G38760|AT1G52890
AT1G52720.1	1.1604e-08	2.26093		response to water (GO:0009415)	351	9	1.20	+	7.50	1.08E-02	AT5G38710|AT3G25760|AT1G32640|AT2G38750|AT2G47180|AT2G33380|AT3G45140|AT2G38760|AT1G52890
AT1G52890.1	1.17434e-05	2.24848		monocarboxylic acid metabolic process (GO:0032787)	426	10	1.46	+	6.87	6.57E-03	AT3G48520|AT2G06050|AT3G25760|AT5G42650|AT1G44350|AT2G33380|AT5G48880|AT4G15440|AT3G45140|AT1G20510
AT1G53885.1	8.73832e-23	5.08822		regulation of hormone levels (GO:0010817)	405	9	1.38	+	6.50	3.31E-02	AT3G48520|AT2G06050|AT3G25760|AT5G42650|AT1G44350|AT4G35160|AT5G48880|AT3G45140|AT1G20510
AT1G53903.1	5.12425e-24	5.52139		response to drug (GO:0042493)	588	12	2.01	+	5.97	2.56E-03	AT3G44860|AT2G04080|AT2G06050|AT1G32640|AT1G61890|AT1G28480|AT2G47180|AT2G33380|AT3G51450|AT5G44050|AT1G54050|AT1G19570
AT1G54050.1	0.00380425	2.26614		response to oxygen-containing compound (GO:1901700)	1580	32	5.40	+	5.93	2.60E-13	AT3G44860|AT5G38710|AT5G24780|AT1G62660|AT1G70700|AT5G24770|AT2G06050|AT3G25760|AT1G17380|AT5G42650|AT1G32640|AT2G38750|AT1G44350|AT1G28480|AT2G47180|AT2G33380|AT1G56650|AT2G24850|AT2G34810|AT2G39030|AT1G19180|AT3G45140|AT2G38760|AT3G51450|AT1G12240|AT4G34710|AT1G54050|AT4G23600|AT1G52890|AT3G02570|AT1G19570|AT1G74950
AT1G56650.1	4.33632e-21	4.70437		response to external biotic stimulus (GO:0043207)	997	20	3.41	+	5.87	4.91E-07	AT3G44860|AT3G48520|AT4G08870|AT1G62660|AT5G24770|AT2G06050|AT5G42650|AT2G33380|AT1G56650|AT1G19670|AT2G43550|AT4G39980|AT2G43530|AT1G19180|AT2G39050|AT3G45140|AT4G15210|AT3G51450|AT1G12240|AT1G19570
AT1G60270.1	0.000154854	2.30452		response to other organism (GO:0051707)	997	20	3.41	+	5.87	4.91E-07	AT3G44860|AT3G48520|AT4G08870|AT1G62660|AT5G24770|AT2G06050|AT5G42650|AT2G33380|AT1G56650|AT1G19670|AT2G43550|AT4G39980|AT2G43530|AT1G19180|AT2G39050|AT3G45140|AT4G15210|AT3G51450|AT1G12240|AT1G19570
AT1G61890.1	7.05004e-09	2.18092		response to biotic stimulus (GO:0009607)	998	20	3.41	+	5.86	4.99E-07	AT3G44860|AT3G48520|AT4G08870|AT1G62660|AT5G24770|AT2G06050|AT5G42650|AT2G33380|AT1G56650|AT1G19670|AT2G43550|AT4G39980|AT2G43530|AT1G19180|AT2G39050|AT3G45140|AT4G15210|AT3G51450|AT1G12240|AT1G19570
AT1G62540.2	0.000154088	2.95881		oxoacid metabolic process (GO:0043436)	1028	19	3.51	+	5.41	5.66E-06	AT1G76790|AT3G48520|AT5G38710|AT4G08870|AT2G06050|AT3G25760|AT5G42650|AT1G44350|AT1G62540|AT2G33380|AT5G48880|AT5G36220|AT2G39030|AT4G39980|AT4G15440|AT3G45140|AT4G34710|AT4G23600|AT1G20510
AT1G62660.1	2.04915e-12	2.62288		organic acid metabolic process (GO:0006082)	1030	19	3.52	+	5.40	5.84E-06	AT1G76790|AT3G48520|AT5G38710|AT4G08870|AT2G06050|AT3G25760|AT5G42650|AT1G44350|AT1G62540|AT2G33380|AT5G48880|AT5G36220|AT2G39030|AT4G39980|AT4G15440|AT3G45140|AT4G34710|AT4G23600|AT1G20510
AT1G64200.2	1.75247e-18	3.93808		carboxylic acid metabolic process (GO:0019752)	881	16	3.01	+	5.31	1.58E-04	AT3G48520|AT5G38710|AT4G08870|AT2G06050|AT3G25760|AT5G42650|AT1G44350|AT2G33380|AT5G48880|AT2G39030|AT4G39980|AT4G15440|AT3G45140|AT4G34710|AT4G23600|AT1G20510
AT1G66100.1	1.99011e-07	2.28105		response to inorganic substance (GO:0010035)	930	16	3.18	+	5.03	3.26E-04	AT5G38710|AT5G24770|AT2G06050|AT3G25760|AT1G32640|AT2G38750|AT2G47180|AT2G33380|AT1G56650|AT5G26220|AT3G45140|AT2G38760|AT1G54050|AT1G5289|AT3G02570|AT1G19570
AT1G70700.3	1.62449e-50	4.26098		defense response (GO:0006952)	1158	19	3.96	+	4.80	3.77E-05	AT3G48520|AT5G24780|AT4G08870|AT1G70700|AT5G24770|AT5G06870|AT1G17380|AT5G42650|AT2G33380|AT1G19670|AT2G43550|AT2G39030|AT2G43530|AT1G19180|AT2G39050|AT5G23820|AT1G66100|AT1G52040|AT1G74950
AT1G73325.1	1.81694e-48	6.33576		response to hormone (GO:0009725)	1592	25	5.44	+	4.59	2.87E-07	AT3G44860|AT5G24780|AT1G62660|AT1G70700|AT5G24770|AT1G17380|AT5G42650|AT1G32640|AT2G38750|AT1G44350|AT1G28480|AT2G47180|AT2G33380|AT1G56650|AT2G24850|AT2G34810|AT2G39030|AT1G19180|AT3G45140|AT3G51450|AT1G12240|AT4G34710|AT4G23600|AT1G19570|AT1G74950
AT1G74950.1	1.2194e-14	2.56147		response to endogenous stimulus (GO:0009719)	1609	25	5.50	+	4.55	3.58E-07	AT3G44860|AT5G24780|AT1G62660|AT1G70700|AT5G24770|AT1G17380|AT5G42650|AT1G32640|AT2G38750|AT1G44350|AT1G28480|AT2G47180|AT2G33380|AT1G56650|AT2G24850|AT2G34810|AT2G39030|AT1G19180|AT3G45140|AT3G51450|AT1G12240|AT4G34710|AT4G23600|AT1G19570
AT1G76790.1	7.47404e-45	3.34886		response to external stimulus (GO:0009605)	1390	21	4.75	+	4.42	2.36E-05	AT3G44860|AT3G48520|AT4G08870|AT1G62660|AT5G24770|AT2G06050|AT5G42650|AT2G33380|AT1G56650|AT1G19670|AT2G43550|AT4G39980|AT2G43530|AT1G19180|AT2G39050|AT3G45140|AT4G15210|AT3G51450|AT1G12240|AT3G02570|AT1G19570
AT1G80120.1	0.00456498	2.14796		small molecule metabolic process (GO:0044281)	1573	23	5.38	+	4.28	7.31E-06	T1G76790|AT3G48520|AT5G38710|AT4G08870|AT2G06050|AT3G25760|AT5G42650|AT1G44350|AT2G47180|AT1G62540|AT2G33380|AT5G48880|AT5G36220|AT2G39030|AT4G39980|AT4G15440|AT3G45140|AT1G64200|AT4G34710|AT4G29700|AT4G23600|AT3G02570|AT1G20510
AT2G04080.1	2.57758e-09	2.17361		multi-organism process (GO:0051704)	1488	21	5.09	+	4.13	7.54E-05	AT3G44860|AT3G48520|AT4G08870|AT1G62660|AT5G24770|AT2G06050|AT5G42650|AT2G33380|AT1G56650|AT1G19670|AT4G15200|AT2G43550|AT4G39980|AT2G43530|AT1G19180|AT2G39050|AT3G45140|AT4G15210|AT3G51450|UAT1G12240|AT1G19570
AT2G06050.1	7.43741e-42	2.79428		response to organic substance (GO:0010033)	1906	26	6.51	+	3.99	2.22E-06	AT3G44860|AT5G24780|AT1G62660|AT1G70700|AT5G24770|AT1G17380|AT5G42650|AT1G32640|AT2G38750|AT1G44350|AT1G28480|AT2G47180|AT2G33380|AT1G56650|AT2G24850|AT2G34810|AT2G39030|AT1G19180|AT3G45140|AT3G51450|AT1G12240|AT4G34710|AT4G23600|AT3G02570|AT1G19570|AT1G74950
AT2G23010.1	0.000585023	2.60604		response to chemical (GO:0042221)	2749	37	9.40	+	3.94	1.81E-10	AT3G44860|AT5G38710|AT2G04080|AT5G24780|AT1G62660|AT1G70700|AT5G24770|AT2G06050|AT3G25760|AT1G17380|AT5G42650|AT1G32640|AT2G38750|AT1G44350|AT1G61890|AT1G28480|AT2G47180|AT2G33380|AT1G56650|AT5G48880|AT2G24850|AT5G26220|AT2G34810|AT2G39030|AT1G19180|AT3G45140|AT2G38760|AT3G51450|AT1G12240|AT5G44050|AT4G34710|AT1G54050|AT4G23600|AT1G52890|AT3G02570|AT1G19570|AT1G74950
AT2G24850.1	6.92202e-06	2.39262		response to stress (GO:0006950)	3144	42	10.75	+	3.91	1.85E-12	AT3G44860|AT3G48520|AT5G38710|AT5G24780|AT4G08870|AT1G70700|AT5G24770|AT2G06050|AT3G25760|AT5G06870|AT1G17380|AT5G42650|AT1G32640|AT2G38750|AT2G47180|AT2G33380|AT1G56650|AT1G19670|AT2G24850|AT2G34810|AT2G43550|AT2G39030|AT4G39980|AT2G43530|AT4G15440|AT1G19180|AT2G39050|AT3G45140|AT2G38760|AT3G51450|AT5G23820|AT4G34710|AT4G24350|AT1G54050|AT1G51760|AT4G23600|AT1G66100|AT1G52890|AT1G52040|AT1G19570…
AT2G33380.1	8.88319e-11	2.75924		response to stimulus (GO:0050896)	5709	53	19.51	+	2.72	1.36E-10	AT3G44860|AT3G48520|AT5G38710|AT2G04080|AT5G24780|AT4G08870|AT1G62660|AT1G70700|AT5G24770|AT2G06050|AT3G25760|AT5G06870|AT1G17380|AT5G42650|AT1G32640|AT2G38750|AT1G44350|AT1G61890|AT1G28480|AT2G47180|AT2G33380|AT1G56650|AT1G19670|AT5G48880|AT2G24850|AT5G26220|AT2G34810|AT2G43550|AT2G39030|AT4G39980|AT2G43530|AT4G15440|AT1G19180|AT2G39050|AT3G45140|AT4G15210|AT2G38760|AT3G51450|AT5G23820|AT1G12240…
AT2G34810.1	1.85392e-12	3.07386		Unclassified (UNCLASSIFIED)	6505	18	22.23	-	.81	0.00E00	AT5G24770|AT1G14250|AT3G28899|AT4G17470|AT1G73325|AT4G13410|AT2G39420|AT2G38400|AT2G47885|AT2G39330|AT5G38120|AT3G50280|AT4G01080|AT1G31550|AT1G24070|AT5G41120|AT1G80120|AT4G18440
AT2G38400.2	0.000238035	2.02377
AT2G38750.1	7.2505e-21	3.5408
AT2G38760.1	0.00131945	3.20151
AT2G39030.1	1.54755e-13	3.84754
AT2G39050.1	0.000144399	2.03803
AT2G39330.2	3.0047e-16	4.13088
AT2G39420.1	1.29982e-09	3.10913
AT2G42760.1	8.15812e-06	3.08711
AT2G43530.1	8.35674e-20	2.28677
AT2G43550.1	6.95863e-21	2.1492
AT2G47180.1	4.72377e-23	10.0727
AT2G47885.1	0.00344593	6.34259
AT3G02570.1	2.38145e-22	2.29452
AT3G06500.1	3.49804e-11	2.44667
AT3G25760.1	1.12881e-07	2.7421
AT3G28899.1	1.06396e-06	61.1938
AT3G44860.1	1.16646e-20	3.89274
AT3G45140.1	5.30654e-14	2.03398
AT3G48520.1	2.9325e-05	2.68977
AT3G50280.1	0.000910912	4.71728
AT3G51450.1	1.79599e-13	2.22187
AT4G01080.1	2.25333e-12	3.12638
AT4G02360.1	0.000127692	3.10552
AT4G08870.1	1.01273e-08	3.12353
AT4G11320.1	3.43906e-06	2.02515
AT4G11911.1	3.546e-14	8.12154
AT4G13410.1	4.04729e-07	4.87419
AT4G15200.1	0.0009768	12.8434
AT4G15210.1	4.03053e-32	6.17041
AT4G15440.1	2.0217e-13	2.24155
AT4G16590.1	5.75019e-15	7.78763
AT4G17470.1	8.99341e-104	16.3258
AT4G18440.1	4.19521e-11	2.58906
AT4G23600.1	1.93066e-05	2.09414
AT4G24350.1	3.88744e-18	2.125
AT4G29700.1	2.37329e-07	4.72125
AT4G34710.1	1.12205e-16	2.14974
AT4G35160.1	1.53937e-05	4.36062
AT4G39980.1	9.49935e-22	2.03309
AT5G06870.1	2.03297e-11	2.50518
AT5G14700.1	0.00460446	2.20918
AT5G23820.1	2.62067e-34	3.61092
AT5G24770.1	3.17392e-16	7.48787
AT5G24780.1	7.07611e-42	6.61563
AT5G26220.1	5.06896e-06	2.49049
AT5G36220.1	7.82892e-05	2.18082
AT5G38120.1	3.35802e-07	7.63001
AT5G38710.1	0.000116935	4.29624
AT5G41120.3	0.000535993	2.76703
AT5G42650.1	5.9833e-13	2.34153
AT5G44050.1	1.03023e-07	4.24607
AT5G48880.2	3.65699e-18	2.42281
AT5G64260.1	4.37769e-05	2.6172
AT5G67210.1	0.00455338	2.78993

### Sheet: Match
Genes that are present in both groups
Complete list		Genes per GO categories
Feature ID
AT1G19180.1
AT1G19670.1
AT1G20510.1		Analysis Type:	PANTHER Overrepresentation Test (Released 20181113)
AT1G31550.2		Annotation Version and Release Date:	GO Ontology database Released 2018-11-15
AT1G32640.1		Analyzed List:	Match (Arabidopsis thaliana)
AT1G44350.1		Reference List:	Arabidopsis thaliana (all genes in database)
AT1G52040.1		Test Type:	FISHER
AT1G53885.1		Correction:	BONFERRONI
AT1G53903.1		Bonferroni count:	2712
AT1G56650.1		GO biological process complete	Arabidopsis thaliana - REFLIST (27502)	Match (41)	Match (expected)	Match (over/under)	Match (fold Enrichment)	Match (P-value)	Genes
AT1G64200.2		jasmonic acid biosynthetic process (GO:0009695)	24	4	.04	+	> 100	2.29E-04	AT2G06050|AT3G25760|AT5G42650|AT1G20510
AT1G66100.1		jasmonic acid metabolic process (GO:0009694)	47	5	.07	+	71.36	3.80E-05	AT2G06050|AT3G25760|AT5G42650|AT1G20510|AT1G44350
AT1G70700.3		response to jasmonic acid (GO:0009753)	213	14	.32	+	44.09	3.49E-16	AT3G44860|AT5G24780|AT1G70700|AT5G24770|AT5G42650|AT1G32640|AT1G44350|AT1G56650|AT2G24850|AT2G34810|AT2G39030|AT1G19180|AT3G51450|AT1G74950
AT1G73325.1		response to wounding (GO:0009611)	216	13	.32	+	40.37	2.50E-14	AT3G44860|AT1G70700|AT5G24770|AT2G06050|AT5G42650|AT1G32640|AT2G24850|AT2G34810|AT4G39980|AT1G19180|AT3G51450|AT1G74950|AT1G20510
AT1G74950.1		response to fungus (GO:0009620)	325	8	.48	+	16.51	7.69E-05	AT3G44860|AT4G08870|AT2G06050|AT5G42650|AT1G19670|AT2G43550|AT2G43530|AT3G51450
AT1G76790.1		response to acid chemical (GO:0001101)	1166	17	1.74	+	9.78	7.97E-10	AT3G44860|AT5G24780|AT1G70700|AT5G24770|AT2G06050|AT3G25760|AT5G42650|AT1G32640|AT2G38750|AT1G44350|AT1G56650|AT2G24850|AT2G34810|AT2G39030|AT1G19180|AT3G51450|AT1G74950
AT2G04080.1		response to external biotic stimulus (GO:0043207)	997	13	1.49	+	8.75	3.70E-06	AT3G44860|AT4G08870|AT5G24770|AT2G06050|AT5G42650|AT1G56650|AT1G19670|AT2G43550|AT4G39980|AT2G43530|AT1G19180|AT4G15210|AT3G51450
AT2G06050.1		response to other organism (GO:0051707)	997	13	1.49	+	8.75	3.70E-06	AT3G44860|AT4G08870|AT5G24770|AT2G06050|AT5G42650|AT1G56650|AT1G19670|AT2G43550|AT4G39980|AT2G43530|AT1G19180|AT4G15210|AT3G51450
AT2G24850.1		response to biotic stimulus (GO:0009607)	998	13	1.49	+	8.74	3.74E-06	AT3G44860|AT4G08870|AT5G24770|AT2G06050|AT5G42650|AT1G56650|AT1G19670|AT2G43550|AT4G39980|AT2G43530|AT1G19180|AT4G15210|AT3G51450
AT2G34810.1		defense response (GO:0006952)	1158	15	1.73	+	8.69	1.53E-07	AT5G24780|AT4G08870|AT1G70700|AT5G24770|AT5G06870|AT5G42650|AT1G19670|AT2G43550|AT2G39030|AT2G43530|AT1G19180|AT5G23820|AT1G66100|AT1G52040|AT1G74950
AT2G38750.1		response to oxygen-containing compound (GO:1901700)	1580	17	2.36	+	7.22	9.44E-08	AT3G44860|AT5G24780|AT1G70700|AT5G24770|AT2G06050|AT3G25760|AT5G42650|AT1G32640|AT2G38750|AT1G44350|AT1G56650|AT2G24850|AT2G34810|AT2G39030|AT1G19180|AT3G51450|AT1G74950
AT2G39030.1		response to hormone (GO:0009725)	1592	15	2.37	+	6.32	1.18E-05	AT3G44860|AT5G24780|AT1G70700|AT5G24770|AT5G42650|AT1G32640|AT2G38750|AT1G44350|AT1G56650|AT2G24850|AT2G34810|AT2G39030|AT1G19180|AT3G514500|AT1G74950
AT2G39420.1		response to external stimulus (GO:0009605)	1390	13	2.07	+	6.27	1.84E-04	AT3G44860|AT4G08870|AT5G24770|AT2G06050|AT5G42650|AT1G56650|AT1G19670|AT2G43550|AT4G39980|AT2G43530|AT1G19180|AT4G15210|AT3G51450
AT2G43530.1		response to endogenous stimulus (GO:0009719)	1609	15	2.40	+	6.25	1.36E-05	AT3G44860|AT5G24780|AT1G70700|AT5G24770|AT5G42650|AT1G32640|AT2G38750|AT1G44350|AT1G56650|AT2G24850|AT2G34810|AT2G39030|AT1G19180|AT3G514500|AT1G74950
AT2G43550.1		oxoacid metabolic process (GO:0043436)	1028	9	1.53	+	5.87	4.71E-02	AT1G76790|AT4G08870|AT2G06050|AT3G25760|AT5G42650|AT1G443500|AT2G39030|AT4G39980|AT1G20510
AT3G06500.1		organic acid metabolic process (GO:0006082)	1030	9	1.54	+	5.86	4.78E-02	AT1G76790|AT4G08870|AT2G06050|AT3G25760|AT5G42650|AT1G443500|AT2G39030|AT4G39980|AT1G20510
AT3G25760.1		multi-organism process (GO:0051704)	1488	13	2.22	+	5.86	4.04E-04	AT3G44860|AT4G08870|AT5G24770|AT2G06050|AT5G42650|AT1G56650|AT1G19670|AT2G43550|AT4G39980|AT2G43530|AT1G19180|AT4G15210|AT3G51450
AT3G44860.1		response to stress (GO:0006950)	3144	26	4.69	+	5.55	1.06E-11	AT3G44860|AT5G24780|AT4G08870|AT1G70700|AT5G24770|AT2G06050|AT3G25760|AT5G06870|AT5G42650|AT1G32640|AT2G38750|AT1G56650|AT1G19670|AT2G24850|AT2G34810|AT2G43550|AT2G39030|AT4G39980|AT2G43530|AT1G19180|AT3G51450|AT5G23820|AT1G66100|AT1G52040|AT1G74950|AT1G20510
AT3G51450.1		response to organic substance (GO:0010033)	1906	15	2.84	+	5.28	1.29E-04	AT3G44860|AT5G24780|AT1G70700|AT5G24770|AT5G42650|AT1G32640|AT2G38750|AT1G44350|AT1G56650|AT2G24850|AT2G34810|AT2G39030|AT1G19180|AT3G514500|AT1G74950
AT4G08870.1		response to chemical (GO:0042221)	2749	18	4.10	+	4.39	5.80E-05	AT3G44860|AT5G24780|AT1G70700|AT5G24770|AT2G06050|AT3G25760|AT5G42650|AT1G32640|AT2G38750|AT1G44350|AT1G56650|AT2G24850|AT2G34810|AT2G39030|AT1G19180|AT3G51450|AT1G74950|AT2G04080
AT4G13410.1		response to stimulus (GO:0050896)	5709	29	8.51	+	3.41	2.43E-08	AT3G44860|AT2G04080AT5G24780AT4G08870AT1G70700|AT5G24770|AT2G06050|AT3G25760|AT5G06870|AT5G42650|AT1G32640|AT2G38750|AT1G44350|AT1G56650|AT1G19670|AT2G24850|AT2G34810|AT2G43550|AT2G39030|AT4G39980|AT2G43530|AT1G19180|AT4G15210|AT3G51450|AT5G23820|AT1G66100|AT1G52040|AT1G74950|AT1G20510
AT4G15210.1		Unclassified (UNCLASSIFIED)	6505	7	9.70	-	.72	0.00E00	5G24770|AT4G17470|AT1G73325|AT4G13410|AT2G39420|AT1G31550|AT4G18440
AT4G16590.1
AT4G17470.1
AT4G18440.1
AT4G39980.1
AT5G06870.1
AT5G23820.1
AT5G24770.1
AT5G24780.1
AT5G42650.1
