## Supplementary material for "A light-dependent molecular link between competition cues and defense responses in plants": Data File S2

### Sheet: Nomenclature
Protein	Species	AGI/KEGG accession
aduST2a	Arachis duranensis	adu:107471639
aipST2a	Arachis ipaensis	aip:107621228
alyST2a	Arabidopsis lyrata	aly:ARALYDRAFT_487521
atST4b / SOT8	Arabidopsis thaliana	AT1G13420
atST5c / SOT17	Arabidopsis thaliana	AT1G18590
atSOT7	Arabidopsis thaliana	AT1G28170
atSTb / SOT18	Arabidopsis thaliana	AT1G74090
atSOT11	Arabidopsis thaliana	AT2G03750
atST1 / SOT12	Arabidopsis thaliana	AT2G03760
atST4a / SOT9	Arabidopsis thaliana	AT2G14920
atST3a / SOT5	Arabidopsis thaliana	AT3G45070
atST3b / SOT6	Arabidopsis thaliana	AT3G45080
atST2b / SOT14	Arabidopsis thaliana	AT5G07000
atST2a / SOT15	Arabidopsis thaliana	AT5G07010
AtSOT1	Arabidopsis thaliana	AT5G43690
ats:109753624	Aegilops tauschii	ats:109753624
bnaST2a-1	Brassica napus	bna:106419016
bnaST2a-2	Brassica napus	bna:106419170
brpST2a-1	Brassica rapa	brp:103847100
brpST2a-2	Brassica rapa	brp:103855712
cannST2a	Capsicum annuum	cann:107879767
crbST2a	Capsella rubella	crb:CARUB_v10003509
egrST2a	Eucalyptus grandis	egr:104420943
egu:105041070	Elaeis guineensis	egu:105041070
eusST2a	Eutrema salsugineum	eus:EUTSA_v10015302
fveST2a	Fragaria vesca	fve:101309583
gmxST2a	Glycine max	gmx:100776542
graST2a	Gossypium raimondii	gra:105778761
jcuST2a	Jatropha curcas	jcu:105631263
mdmST2a-1	Malus domestica	mdm:103407412
mdmST2a-2	Malus domestica	mdm:103410953
ntaST2a-1	Nicotiana tabacum	nta:107797678
ntaST2a-2	Nicotiana tabacum	nta:107810029
obr:102714119	Oryza brachyantha	obr:102714119
osa:4346028	Oryza sativa japonica	osa:4346028
pmumST2a	Prunus mume	pmum:103330812
pxbST2a	Pyrus x bretschneideri	pxb:103959985
sbi:8074112	Sorghum bicolor	sbi:8074112
sita:101757880	Setaria itálica	sita:101757880
sotST2a	Solanum tuberosum	sot:102588571
tccST2a-1	Theobroma cacao	tcc:TCM_024317
tccST2a-2	Theobroma cacao	tcc:TCM_044771
thjST2a-1	Tarenaya hassleriana	thj:104799331
thjST2a-2	Tarenaya hassleriana	thj:104809914
vviST2a-1	Vitis vinifera	vvi:100250472
vviST2a-2	Vitis vinifera	vvi:100259100
zma:100283138	Zea mays	zma:100283138

### Sheet: Secuences
>sot:102588571
MKSLPSQHTKMTGTTHIFNSQSITGKPKQQETLSEEELDEFLTSLPKEKGWRTPNLFLFQ
GFWCQPKEIRAIISIQNHFIAQDTDVILATIPKSGTTWLKALTFAIVNRNNFNVHHNHPL
LTHNPHELVPFLEYKLYADSNRLPDLSLLPSPRIVATHVPFGALPDSIKTSNCKIIYICR
NPFDTFVSIWHYLCKIRPESLGPLPIEEAFDLYCRGVTGYGPYWDHMLSYWRETAPNKVL
FLKYEEMKVDTCNQLKILGEFLGFPFTEEEEKGVIEDISNLCSFQNMKDLEVNKKGKGAI
SVFENRDLFRKGEIGDWMNYFTPSMFERLSNVMDEKLEGSGITFTVS
>cann:107879767
MIYITNFLKSQSSPGKPKQQKETLPKESDDEFLSSLPKEKGWRTPSLFLFQGFWCQPKEI
RSIISTQKHFIAQDSDLILATIPKSGTTWLKALMFAIVNRNKFSVQHNNNHIQHPLLTHN
PHELVPFLEYKLYADSNSLPDLTMLPSPRLVATHVPFGALPDSSKTSRCKIVYICRNPFD
TFVSIWHYLGKIRPESLGPLPLEEAFDLYCRGIIGFGPYWDHMLGYWKESIEKPNKVLFL
KYEDMKVDACNQLKKLGEFLGFPFTEEEEKGGIIEDISSLCSFKNMKELEVNKKGKGAIS
DYENKDLFRKGETGDWVNYLTPSMFERLSNVMEEKLGGSGLTFTLC
>nta:107810029
MTITDFLKSQSNSEQPQETLSEDLDEFFTSLPKEKGWRTPNLFFFQGFWCQPKEIRAIIS
TQQHFKAQNSDLIVASIPKSGTTWLKALTFSIVNRKKFNVQQKNINHPLLTHNPHELVPF
LEYKLYAEYNSPPDLSLLPSPRLIATHVPFGALPNSVKTTKCKIVYICRNPFDTFVSVWH
YIVKIRPESLGPFTLEEAFDLYCRGVTGFGPYWEHMLGYWRESLESPNKVLFLKYEDMKV
DMCNQLKRLAEFLGFPFTKEEEKGGIIKDVSNLCSFQNLRDLQVNKKGKGAISDFENRNL
FRKGEIGDWVNYFTPSMFERLSNIMEEKLGGSGLTFTVC
>nta:107797678
MTITNFLKSQSKSEQPQETLTDDLDEFFNSLPKEKGWRTPNLFLFQNFWCQPKEIRAIIS
TQKHFKAQDNDLILASIPKSGTTWLKALTFSIVNRNKFNVQQKNINHPLLTHNPHELVPF
LEYKLYADFNSLPDLSLLPSPRLVATHVPFGALPNSVKTSKCKIVYICRNPFDAFVSVWH
YLVKIRPESLGPFTLEEAFDLYCRGVIGFGPYWEHMLGYWRESLENPNKVLFLKYEDMKL
DVCNQLKRLADFLGFPFTKEEEKGGIIKDVSSLCSFQNLRDLQVNKKGKGAISDFENRNL
FRKGEIGDWVNYFTPSMFERLSKVMEEKLGGSGLTFSLLSQETK
>tcc:TCM_044771
MPLSTCTTTSMVIPHFTKNPKIGVVGKEEEENLSNECKGLIHSLPKEKGWRTPFIYLFQG
FWCQPKEIQAIISFQKHFQARDSDVILATIPKSGTTWIKALTFAIMNRKRFTTSSKNHPL
LTSNPHDLVPFFEYKLYANNQIPDLSNLPKPRLFGTHVPFASLQESIKSSSCRIIYVCRN
PFDTFISSWHYINKVRPESLPPFPLEEAFNLYCKGVVGFGPFWEHMLGYWKESTERPEKV
LFMKYEDMKEDTVSHLKMLANFLGVPFSIEEEEEGMIKDIAKLCSFENLKDLEVNKCGKS
IKNFENKHLFRKGAVGDWVNYLSPSMVEQLSKVIEEKLGDSGLKFNVFS
>tcc:TCM_024317
MQLIIEYIRERYSVVSQPKTTLFKARSRKKERMPISAYTISSMGIPHFKKTPSTNVAEED
QQEKMDKECEELVLSLPKEKGWRTPYLYKFQGFWCQPKEIQAIISFQKHFQARATDVILA
TIPKSGTTWIKALVFATMNRQRFGISNCHPLLTSNPHDLVPFLEYKLYADNEIPDLSDLP
NPRLFATHVPFASLQNSIKNNSDRRIVYLCRNPFDTFISSWHFINKVRSDSLPPLPLEEA
FDMYCNGVVGFGPFWEHMLGYWKQSLERPKNVLFLKYDDMKKDIISHLMVLAKFLGLPFS
VAEEKEGVIEEIAKLCSFDNLKDLEVNNSGKAIKNFENKHLFRKGEVGDWVNYLSPLMVE
RLSKVIEEKFGASGLKF
>vvi:100259100
MGRTQFPKSQSAAEDAEELSHECKELLLSLPKERGWRTPHIYLYQGFWCQPKEIQAITNF
QHHFQARDTDLILATMPKAGTTWLKAMAFAILNRKPIPVSTTHPLHTSNPHDLVPFLEYK
LYANNNFPDLSKLPQPRLFATHVPFASLPESITKSNSRVVYMCRNPLDAFASSWHFLMKA
RPESLGPISIEEGFQMYCKGSMAFGPFWKHMLGYWKESIERPHKVLFLKYEDTKEDIIFQ
LKRLAKFLGVPFSLEEERKGVIEEIARLCSFENLKNLEVNQSGKSIGYFENKDLFRKGVV
GDWVNLLTPLMAKQLVQVMEEKLEGSDLSFKVF
>egr:104420943
MAITQSPQKQSTAEGVEDDQGLSNECKDLLLSLPKEKGWRTKHIYLFQGFWCQPKEIQSI
LSFQRHFQAQDSDIVLSTIPKSGTTWLKALAFAIANREKYPISKKKSHPLLTSNPHDLVP
FFEYKVYASSDLPDLSKFPEPRIFGTHIPFPALAEPIKNSQCKIVYICRNPFDTFVSSWM
YLNKVKPDSMPMVQLEEAFEMYCNGTMGYGPFWNHMLGYWNESLKRPDKVLFLKYEEMKE
DIVSHVKKLAIFLGYPFSVQEERDGVVEDLSELCSFEKMKDLEVNRSGKSIMNFENKNLF
RKAEIGDWVNYLSPPMEEQLSKVLEEKLSASGLTFKAAKRP
>gra:105778761
MGSPQITENPTIAVDEDEENGISAECKELIHGCRKEKGWRTSFLYEFQGFWCQPKEIDAI
LSFQKHYLARDSDVILATIPKSGTTWIKSLTFAIMNRNNVPVSDGNHPLLASNPHDLVPF
FEYKLYANNQNPNLSILPKPRIFATHIPFGSLSESIRSSDCRIVYVCRNPLDTFISSWHY
INQLRRESRPPIPLEEAFDMYCKGVIGYGPFWEHMLGYWKESQERPNKVLFMKYEDMKED
AMSHVKMLANFLGLPFSVEEEKQGLIEEIVKLCSFKKLKDLEVNQNGKSIKNFDKKHLFR
KGEVGDWVNYLSPSMVHQLSKIMDEKLGDFGLKFKVCSTVS
>thj:104809914
MAASSMKVIPMAIPASVSCQRIELLKENRAREGKEKHRCGEGEEEEEEKGLSYECRDLLD
SLPREKGWRTRYLYQYQGFWCQAKEIQSIISFQKHFKSVNNDIILATIPKSGTTWLKALT
FALVNRHQFPVSSSDHPLLTSNPHDLVPFFEYKLYANDSDIPDLSHIPSPRTFATHVPFG
SLKDSIKSSNVKVVYLCRNPFDTFVSSWHYVNNIKSESMSPVSLDEGFDLYCRGVIGFGP
FWEHMLGYWKESLERPDRMLFLQYEDMKEDIVSNLTKLANFLGFPFSKEEQQQGVIQRIA
KLCSFDSLKSLEVNKSSKSIKNFENRFLFRKGQVSDWRNYLRPSQAERLSKLMDEKLAGS
GLTFKCI
>brp:103847100
MASSSIIKTIPIMANPNFNVCHKLELLKEEGRSGEPKRQEGEEEVLSYEFQEMLESLPKE
RGWRTRYLYLFQGFWCQSKEIQAILSFQKHFKSLQNDVVLATIPKSGTTWLKALTYTVLN
RDRFDPVSSTTDHPLLTSNPHDLVPFFEYKLYANGDVPDLSGLASPRTFATHVPFGSLKD
SIEEPGVKVVYLCRNPFDTFISSWHYINNIKSEAVSPVSLEEGFDLYCRGVIGFGPFWEH
MLGYWKESLRTPEKVLFLRYEDLKQDMESNLKKLASFLGVPFTEEEEQKGVVHSISDLCS
FENLKKLEVNKSSKSIKNFENRHLFRKGEVSDWINYLSPPQAERLSALMDDKLGGSGLTF
RYN
>bna:106419016
MASSSIIKTIPIMANPNFNVCHKLELLKEEGRSGEPKRQEGEEEVLSYEFQEMLESLPKE
RGWRTRYLYLFQGFWCQSKEIQAILSFQKHFKSLQNDVVLATIPKSGTTWLKALTYTVLN
RHRFDPVSSTTDHPLLTSNPHDLVPFFEYKLYANGDVPDLSGLASPRTFATHVPFGSLKD
SIEEPGVKVVYLCRNPFDTFISSWHYINNIKSEAVSPVSLEEGFDLYCRGVIGFGPFWEH
MLGYWKESLRTPEKVLFLRYEDLKQDMESNLKKLASFLGVPFTEEEEQKGVVHSISDLCS
FENLKKLEVNKSSKSIKNFENRHLFRKGEVSDWINYLSPPQAERLSALMDDKLGGSGLTF
RYN
>vvi:100250472
MSITHSTKTQSTNDEEELSDEFKELLLSLPKERGWRTSHIYLYQEFWCQPKEIQAIINFQ
QHFQARDSDLILVTMPKSGTTWLKAMAFAVLNRKSFSISKNHPLLTSNPHDLVPFLEYKL
YANNQLPDLSMLPQPRLLATHVPFSSLPASIKNSDCRIVYWCRNPLDTFVSSWHFLMKVR
PETLGPISIEEGFEMYCRGAMAFGPFWKHMLEYWNESLEPPNKMLFMKYEDAKEDPVFQL
KRLANFLGVPFSFEEEREGVAEEISRLCSFENLKNLEVNQTGRSIGYFENKNLFRTGVVG
DWVNHLTPSMAGQIFQIMKGKLAGSGLEFKVF
>aly:ARALYDRAFT_487521
MATSSMKSIPMAIPSFSMCHKLELLKEGKSKGQEDHEGLSYEFQEMLDSLPKERGWRTRY
LYLFQGFWCQAKEIQAIMCFQKHFQSLPNDVVLATIPKSGTTWLKALTFTILNRHRFDPV
SLSSDHPLLTSNPHDLVPFFEYKLYANGDVPKLSSLASPRTFATHIPFGSLMDSIEKPGV
KVVYLCRNPFDTFISSWHYINNIKSESVSPVLLDEAFDLYCRGVIGFGPFWEHMLGYWRE
SLKRPEKVLFLKYEDLKEDTETNLKKLASFLGLPFTEEEERKGVVKAIADLCSFENLKKL
EVNKSNKSIKNFENRFLFRKGEVSDWVNYLSPSHVERLSALVDDKLGGSGLTFRLS
>pmum:103330812
MAPTLEEQKLTDECTELPLSLPKERGWRTLHLYQFQGFWCQSAEIQSIMSFQKHFQANDT
DIVVASIPKSGTTWLKALAFAVSNRHRFIPNSKSHPLLNSNPHDLVPFLEYKLYANNQLP
DLTNISEPRLFGTHIPFASLGNSIKNSDAKIVFICRNPLDTFVSSWHFLNKVKPESGSPI
SMEEAFDMYCKGIVGFGPFWDHMLGYWKESLLRPNKVLFLKYEDMKEDGAFQLKKLAKFL
GFPFTLEEERGGVVENIAKLCCFENMKKLEVNKIGSSIENFENKNLFRKAEVGDWVNYLS
PKMVERLSKVIEERLGGSGLGFKVFP
>pxb:103959985
MAPTEEEKISDECKQMLLSLPKERGWRTLHLYQFQGFWCQAAEIQSIITFQKHFQATDTD
IVLATIPKSGTTWLKALAFATVNRHRFTTNSKSHPLLTSNPHDLVPFFEYKLYANNQIPD
LTTTNLPDDQPRLFGTHIPFASLANSIRKSNSKIVYICRNPFDTFVSSWHFLDKVKPESK
APLSMEDAFDMYCKGIVGFGPFWDHMLGYWNESLLRPQKVLFLKYEDLKEDGVFQLKKLA
KFLGCPFTLVEEKNGVIESISKLCCFDNMKKLEVNKTGSSIKNFENKNLFRKAEVGDWVN
YLSPKMVERLSKVIEDKLCGSGLRFKVFP
>bna:106419170
MASSSIIKTIPLMAIPNFNVCHKLELLKEEGKSGDPKHQEGEGEGEGEEEEVQSYEFQEM
LESLPKERGWRTRYLYLFQGFWCQSKEIQAIMSFQKHFKSLQNDVVLATIPKSGTTWLKA
LTFTVLNRHRFDPVSSTTDHPLLTSNPHDLVPFFEYKLYANGDVPDLSGLASPRTFATHV
PFGSLKDSIEEPGVKVVYLCRNPFDTFISSWHYINNIKSEAVSPVSLEEGFDLYCRGVIG
FGPFWEHMLGYWKESLRTPEKVLFLRYEDLKQDMESNLKKLASFLGVPFTEEEEQKGVVH
SISDLCSFENLKKLEVNKSSKSIKNFENRHLFRKGEVSDWINYLSPPQAERLSALMDDKL
GGSGLTFRYN
>fve:101309583
MAITENQSADHEEEKLSDECKAHLLSLPKEKGWRTLHQYQFQGFWCQAAEIQSIMAFQNH
FQASDSDVVLASIPKSGTTWLKALAFAVVNRHRFDIKSHPLLTSNPHHLVPFLEYNLYAD
NQLPDLSKFPEPRLFGTHVPYPSLGTIKKSNCKIVYICRNPFDTFVSTWHFINKGKPQSQ
APMLLEEAFDMYCKGIIGFGPFWEHMLGYWKESLNRPDKVLFLKYEDMKEDGAFHLKRLA
KFLEYPFTLEEERNGVIQDIEKLCSFETMKKLEVNKSGMFVKNFENKSLFRKAEVGDWVN
YLNPKMAERLSKVIEERLGGSGLRFNVFS
>thj:104799331
MAASSMTAIPASAGCHKIELMKEGGLEGNDKYVSGGGEEEEEGLSSECRELLDSLPRERG
WRTRYLYLFQEFWCQAKEIQSIMSFQKHFKSVDGDIIIATIPKSGTTWLKALTFALVNRH
SFPVSSSGHPLLTSNPHDLIPFFEYKLYANHRYIPHLSHIPSPRTFATHVPFGSLKDSIK
NSNVKVVYLCRNPFDTFVSSWHYVNNIKSESTSPISLDEGFDLYCRGVIGFGPFWEHMLG
YWKESLERPDRLLFLQYEDMKEDIESNLKKLADFLGLPFTEEEEKQGVAREIAKLCSFDN
LRNLEVNKSSKSIKNFENRFLFRKGQVSDWMNYLRPSQAERLSKLVDEKLGDSGLAFKCN
>jcu:105631263
MPVSTTTVSPIPLSHFKKDQATGEEDDLKLTHECKELLLSLPKERGWRTPYIYRFQGFWC
QPKEIQAILSFRKHFQARNGDVVLATVPKSGTTWLKALVFAILNRNLYPLNSNSHPLLVS
NPHDLVPFLEYKIYANNQIPDLSKFPEPGIFATHVPFAAVKESINKSSCKIVYICRNPFD
TFISSWIFCSKIGAENFPSLSIEEAFNMYCNGTIGFGPFWEHMLGYWKESQERPEKVLFL
KYEDLKGDITFHLNKLAKFLGCPFSMEEQKQGIVEEVAKLCSFENLKNLEVNKTGKAIMN
FENRHLFRKGEIGDWVNYLSPSMVEQLKQVMEEKLGGSGLEFKVFA
>mdm:103407412
MAPTEEEKIGDECKQMLLSLPKERGWRTLHLYQFQGFWCQAAEIQSIITFQKHFQATDTD
IVLATIPKSGTTWLKALAFATVNRHRFTTNSKSHPLLXSNPHDLVPFFEYKLYANNQIPD
LTTTNLPDDQPRLFGTHIPFASLANSIRKSNSKIVYICRNPFDTFVSSWHFLNKVKPESK
AQLSMEEAFDMYCKGIVGFGPFWDHMLGYWNESLLRPQKVLFLKYEDLKEDGVFQLKKLA
KFLGCPFTLVEEKNGVIESISKLCCFENMKKLEVNKTGTSIKNFENKNLFRKAEVGDWVN
YLSPKMVERLSRVIEDKLSGSGLRFKVFP
>mdm:103410953
MAPTEEEKIGDECKQMLLSLPKERGWRTLHLYQFQGFWCQAAEIQSIITFQKHFQATDTD
IVLATIPKSGTTWLKALAFATVNRHRFTTNSKSHPLLXSNPHDLVPFFEYKLYANNQIPD
LTTTNLPDDQPRLFGTHIPFASLANSIRKSNSKIVYICRNPFDTFVSSWHFLNKVKPESK
AQLSMEEAFDMYCKGIVGFGPFWDHMLGYWNESLLRPQKVLFLKYEDLKEDGVFQLKKLA
KFLGCPFTLVEEKNGVIESISKLCCFENMKKLEVNKTGTSIKNFENKNLFRKAEVGDWVN
YLSPKMVERLSRVIEDKLSGSGLRFKVFP
>gmx:100776542
MALTKFTKIQSGGGGGEEVIEDDKISQQSTELILSLPREKGWRTPYVYLFQGFWCQPHEI
QAIITFQKHFQAKDSDVLVATVPKSGTTWLKALTFATVSRHNFSSFNKNHPLLNFNPHDL
VPFFEYTVYDKHDKVPDLSNMHEPRLFGTHVPFASLSKSIKESNCKVIYICRNPFDTFIS
SWFFANKIKPGSLPTLALDEAFEMYCKGVVGFGPFWTHMLGYWKESIEKPNKVLFLMYED
LKGDINFHLKRVAEFLGCPFTLEEENRGVIENIIKLCSFQKMKELEVNKSGTFGRNFENK
FLFRKGEIGDWVNYLSPSMAQKLTKVMEDKLGGSGLTFRMNS
>crb:CARUB_v10003509
MATSSVKTIPMAIPNFSMCHKLELLKEGKTRDQKHGGDHDEGLSYEFQEMLDSLPKERGW
RTRYLYLFQGFWCQAKEIQAIMSFQRHFRPFPNDVVLATIPKSGTTWLKALTFTILNRHR
FDPVSSSTDHPLLTSNPHDLVPFFEYKLYADGAVPDLSGLARPRAFATHVPFGSLKDSIE
EPGVKVVYLCRNPFDTFISSWHFINNIKSESVSPVSLDEGFDLYCRGVIGFGPFWEHMLG
YYRESLKRPEKVLFLKYEDLKEDIETNLKKLANFLGLPFTEEEERKGVVKAIADLCSFGN
MKKLEVNKSKKSIKNFENRFLFRKGEVSDWVNYLSPSQVERLSALVDDKLGGSGLTFRLS
>aip:107621228
MAPTQFPKSKTSDDGIGKEANEIELEIEEEQLSQECKKLILNLPREKGWRTPYLYLYQGF
WCQPTEILAISTFQKHFQAKDTDVLIATVPKSGTTWLKALTFATLKRNYYSPASGNHPLL
ESNPHNLVPFFEYTLYSTKENVPDLSDLSEPRIFGTHVPFASLPNSIVKDTKTKIVYICR
NPFDTFVSSWFFTNKIKPASSPELPIEEAFDLYCKGVVGYGPFWDHMLGYWKESIERPNK
VLFLKYEDLKEDVNLQLKRVAMFLDCPFTLEEENCGVVESIVKLCSFENMKELEVNKKGT
FGRNFENKFLFRKGEIGDWVNYFTPSMVEKLTKVMEEKFCGSGLSFRLHLDSVVSKAETG
IK
>adu:107471639
MAPTQFPKSKISDDGIGKDANEIELEIEEEQLSQECKKLILNLPREKGWRTPYLYLYQGF
WCQPTEILAISTFQKHFQAKDTDVLIATVPKSGTTWLKALTFATLKRNYYSPASGNHPLL
ESNPHNLVPFFEYTLYSTKENVPDLSDLSEPRIFGTHVPFASLPNSIVKDTKTKIVYICR
NPFDTFVSSWFFTNKIKPASSPELPIEEAFDLYCKGVVGYGPFWDHMLGYWKESIERPNK
VLFLKYEDLKEDVNLQLKRVAMFLDCPFTLEEENCGVVESIVKLCSFENMKELEVNKKGT
FGRNFENKFLFRKGEIGDWVNYFTPSMVEKLTKVMEEKFCGSGLSFRLHLDSVVSKAETG
IK
>eus:EUTSA_v10015302
MATSSIKTIPIIAIPNFAICHKLELLKEEGERRDLKRQEGGDEEGLSYEFREMLDSLPKE
RGWRTRYLYLFQGFWCQSKEIQAIISFQKHFQPLQNDVVIATIPKSGTTWLKALTFTLLN
RYRFDPVSSTNTDHPLLTSNPHDLVPFFEYKLYANGGVPDLSGLASPRTFATHIPFGSLK
GSIEKPGVKVVYLCRNPFDTFISSWHYINSIKSESVSPVSLDEGFDLYCRGVIGFGPFWE
HMLGYWRESLKRPEKVLFLRYEDLKEDIESNLKRLASFLGVPFTDEEERKGVVKAISDLC
SFKNLKKLEVNKSSKSIKNFENRHLFRKGEVSDWVNYLSPSQAERLLALVDDKLGGTGLT
FRYS
>brp:103855712
MAASSIKSVIPIMAIPSFSIGHKHELLKEESKSQDTKRQEEEEGLSHEFLDMLESLPKER
GWRTRHLYQFQGFWCQAKEIHAIMSFQKHFKTLPKDVILATIPKSGTTWLKALTFTLLNR
HRFDPVVSDHPLLTSNPHDLVPFLEYKLYANGEVPDLSGLASPRTFATHVPFGSLKGSIE
EPGAKVVYLCRNPFDTFISSWHFSNSIKSESVSPVSLEEGFDLYCRGVIGFGPFWEHMLG
YWRESLERPEKVLFLKYEDLKEDIETNLKKLASFLGVSFTEEEEVKGVVKAVADLCSFES
LKKLEVNKSNKSIKNFENRYLFRKGEVSDWRNYLSPVQVERLSALVDDKLGGSGLTFRYC
>AT5G07010
MATSSMKSIPMAIPSFSMCHKLELLKEGKTRDVPKAEEDEGLSCEFQEMLDSLPKERGWRTRYLYLFQGFWCQAKEIQAIMSFQKHFQSLENDVVLATIPKSGTTWLKALTFTILNRHRFDPVASSTNHPLFTSNPHDLVPFFEYKLYANGDVPDLSGLASPRTFATHLPFGSLKETIEKPGVKVVYLCRNPFDTFISSWHYTNNIKSESVSPVLLDQAFDLYCRGVIGFGPFWEHMLGYWRESLKRPEKVFFLRYEDLKDDIETNLKRLATFLELPFTEEEERKGVVKAIAELCSFENLKKLEVNKSNKSIKNFENRFLFRKGEVSDWVNYLSPSQVERLSALVDDKLGGSGLTFRLS
>AT5G07000
MAIPSFSMCHKPELLKEGKSEGQEEEGLSYEFQEMLDSLPKERGRRNRYLYLFQGFRCQA
KEIQAITSFQKHFQSLPDDVVLATIPKSGTTWLKALTFTILTRHRFDPVSSSSSDHPLLT
SNPHDLVPFFEYKLYANGNVPDLSGLASPRTFATHVPFGALKDSVENPSVKVVYLCRNPF
DTFISMWHYINNITSESVSAVLLDEAFDLYCRGLLIGFGPFWEHMLGYWRESLKRPEKVL
FLKYEDLKEDIETNLKKLASFLGLPFTEEEEQKGVVKAIADLCSFENLKKLEVNKSSKLI
QNYENRFLFRKGEVSDLVNYLSPSQVERLSALVDDKLAGSGLTFRLS
>AT2G03750
MFTFFTILSLCFKSWEQIITMEASKEAHHLPNYMKDDNVSQETKNLITSLPSDKDFMGYG
LYNYKGCWYYPNTLQAVLDVQKHFKPRDTDIILASLPKGGTTWLKSLIFAVVHREKYRGT
PQTHPLLLQNPHDLVPFLEVELYANSQIPDLAKYSSPMIFSTHMHLQALREATTKACKTV
YVCRGIKDTFVSGWHYRNMLHRTKMDQATFELMFDAYCRGVLLYGPYWEHVLSYWKGSLE
AKENVLFMKYEEIIEEPRVQVKRLAEFLECPFTKEEEESGSVEEILKLCSLRNLSNLEVN
KNGTTRIGVDSQVFFRKGEVGDWKNHLTPQMAKTFDEIIDYRLGDSGLIFQ
>AT2G03760
MSSSSSVPAYLGDEDLTQETRALISSLPKEKGWLVSEIYEFQGLWHTQAILQGILICQKR
FEAKDSDIILVTNPKSGTTWLKALVFALLNRHKFPVSSSGNHPLLVTNPHLLVPFLEGVY
YESPDFDFSSLPSPRLMNTHISHLSLPESVKSSSCKIVYCCRNPKDMFVSLWHFGKKLAP
EETADYPIEKAVEAFCEGKFIGGPFWDHILEYWYASRENPNKVLFVTYEELKKQTEVEMK
RIAEFLECGFIEEEEVREIVKLCSFESLSNLEVNKEGKLPNGIETKTFFRKGEIGGWRDT
LSESLAEEIDRTIEEKFKGSGLKFSS
>AT5G43690
MAGKSDLPVIARDDNLSEETKTLISSLPTYQDSHVKLCKYQGCWYYHNTLQAVINYQRNF
QPQDTDIILASFPKSGTTWLKALSVAIVERSKQPFDDDPLTHPLLSDNPHGIVPFFEFDM
YLKTSTPDLTKFSTSSPRLFSTHMPLHTFKEGLKGSPCKVVYMCRNIKDVLISDWHFRSK
YSNNEVSRSTLESMFESFCGGVSFYGPFWDHALSYWRGSLENPKHVLFMRYEEMKTEPCV
QVKRLAEFLGFPFTKEEEDSGSISKLLELCSLGNLSGLEVNKTGKTWMNYDYKSYFRKGE
VGDWKNHLTPEMENKIDMIIEEKLKGSDLKF
>AT3G45070
MEMNLRIEDLNEETKTLISSLPSDKDFTGKTICKYQGCWYTHNVLQAVLNFQKSFKPQDT
DIIVASFPKCGTTWLKALTFALLHRSKQPSHDDDHPLLSNNPHVLVPYFEIDLYLRSENP
DLTKFSSSPRLFSTHVPSHTLQEGLKGSTCKIVYISRNVKDTLVSYWHFFTKKQTDEKII
SSFEDTFEMFCRGVSIFGPFWDHVLSYWRGSLEDPNHVLFMKFEEMKAEPRDQIKKFAEF
LGCPFTKEEEESGSVDEIIDLCSLRNLSSLEINKTGKLNSGRENKMFFRKGEVGDWKNYL
TPEMENKIDMIIQEKLQNSGLKF
>AT1G13420
MGEKDIPRNLKEEEEEEEENQSEETKSLISSLPSDIDCSGTKLYKYQGCWYDKDILQAIL
NFNKNFQPQETDIIVASFPKSGTTWLKALTFALAQRSKHTSDNHPLLTHNPHELVPYLEL
DLYLKSSKPDLTKLPSSSPRLFSTHMSFDALKVPLKESPCKIVYVCRNVKDVLVSLWCFE
NSMSGENNLSLEALFESLCSGVNLCGPLWENVLGYWRGSLEDPKHVLFLRYEELKTEPRV
QIKRLAEFLDCPFTKEEEDSGGVDKILELCSLRNLSGLEINKTGSLSEGVSFKSFFRKGE
VGDWKSYMTPEMENKIDMIVEEKLQGSGLKL
>AT1G28170
MDETKIPKKLQSDDEENISLISSLPFDVDFDSTKLFKYQGCWYDDKTLQGVLNFQRGFEP
QDTDIIIASFPKSGTTWLKALTVALLERSKQKHSSDDHPLLLDNPHGLVPFLELRLFTET
SKPDLTSISSSPRLFSTHVAFQTLREALKNSPCKIVYVWRNVKDVLVSFWYFNSAKLKIE
EERSILDSMFESFCRGVINYGPSWEHVLNYWRASLEDSKNVLFLKYEELKTEPRVQLKRL
AEFLDCPFTVEEEERGSVEEILDLCSLRNLKNLEINKTGKTLRGADHKIFFRKGEVGDSK
NHLTPEMEKIIDMITEEKFEGSDLKF
>AT3G45080
MDEKKITMNVRNDELSEESKTLISSLPSDKNSTGVNVCKYQGCWYTPPILQGVLNFQKNF
KPQDTDIIVASFPKCGTTWLKALTFALVRRSKHPSHDDHHPLLSDNPHVLSPSLEMYLYL
CSENPDLTKFSSSSRLFSTHMPSHTLQEGLKGSTCKIVYMSRNVKDTLVSYWHFFCKKQT
DDNIISSVEDTFEMFCRGVNFFGPFWDHVLSYWRGSLEDPNHVLFMKFEEMKEEPREQIK
RLAEFLGCLFTKEEEESGLVDEIIDLCSLRNLSSLEINKTGKLHSTGRENKTFFRKGEVG
DWKNYLTPEMENKIDMIIQEKLQNSGLKF
>AT2G14920
MDEKDRPKNLREEEEKPSEETKILISSLPWEIDYLGNKLFNYEGYWYSEDILQSIPNIHT
GFQPQETDIILASFYKSGTTWLKALTFALVQRSKHSLEDHQHPLLHHNPHEIVPNLELDL
YLKSSKPDLTKFLSSSSSSPRLFSTHMSLDPLQVPLKENLCKIVYVCRNVKDVMVSVWYF
RQSKKITRAEDYSLEAIFESFCNGVTLHGPFWDHALSYWRGSLEDPKHFLFMRYEDLKAE
PRTQVKRLAEFLDCPFTKEEEDSGSVDKILELCSLSNLRSVEINKTRTSSRVDFKSYFRK
GQVGDWKSYMTPEMVDKIDMIIEEKLKGSGLKF
>AT1G74090
MESETLTAKATITTTTLPSHDETKTESTEFEKNQKRYQDLISTFPHEKGWRPKEPLIEYG
GYWWLPSLLEGCIHAQEFFQARPSDFLVCSYPKTGTTWLKALTFAIANRSRFDDSSNPLL
KRNPHEFVPYIEIDFPFFPEVDVLKDKGNTLFSTHIPYELLPDSVVKSGCKMVYIWREPK
DTFISMWTFLHKERTELGPVSNLEESFDMFCRGLSGYGPYLNHILAYWKAYQENPDRILF
LKYETMRADPLPYVKSLAEFMGHGFTAEEEEKGVVEKVVNLCSFETLKNLEANKGEKDRE
DRPGVYANSAYFRKGKVGDWSNYLTPEMAARIDGLMEEKFKGTGLLEHGK
>AT1G18590
MESKTINDVVVSESNHELASSSPSEFEKNQKHYQEIIATLPHKDGWRPKDPFVEYGGHWW
LQPLLEGLLHAQKFFKARPNDFFVCSYPKTGTTWLKALTFAIANRSKFDVSTNPLLKRNP
HEFVPYIEIDFPFFPSVDVLKDEGNTLFSTHIPYDLLPESVVKSGCKIVYIWRDPKDTFV
SMWTFAHKERSQQGPVVSIEEAFDKYCQGLSAYGPYLDHVLGYWKAYQANPDQILFLKYE
TMRADPLPYVKRLAEFMGYGFTKEEEEGNVVEKVVKLCSFETLKNLEANKGEKDREDRPA
VYANSAYFRKGKVGDWQNYLTPEMVARIDGLMEEKFKGTGFLSSKS
>osa:4346028
MAEGRQLEAQSVVVPTATGDKGDDILSSLPTREGWWTTFVLYDGCWMDRQAAMSVSLVRA
QFVPRDDDVLLATYPKCGTTWLKALSFAIANRHRHPVVSAGHHPLLTQSPHDLVPFIELP
FRHIHPLAAALDAIPSPRLLGTHMPHHLLPPRIGCRIVYLCREPKDVVISTWHFMNKVIE
GFSIDFDKAFELFVDGCSPFGPIWNHYLGYWNKHVEEPDRVLFLKYDDMMADPAGHVKKL
AEFLRVPFTDDEVDAGVVEEVVRLCSFEKLSRLPVNSSVVAGRVGVDERPMKNSVFFRKG
KVRDWKNYLTEEMAKKLDAAIEEKLKGSGLTL
>zma:100283138
MSSSSVQQTAFPEQEADAEGETNPELYQHFANLVSSLPSSKGLSNNKFYRHGQGWHCSEV
GIVGAMVTDACFSARPSDVIIATLPKSGTTWMKSLLYATVHRRERPVVGAAAADQHPLNS
WGPHDLIKFFEYQLYTRDRVPDLDRLPDPRLFATHVPFVSLPSSVVATPGCKIVYVCRDP
KDHLVSLWDFVNKYFRVKDGLEPLSVEAAAELFCAGLTPFGPYWDHVLGYWRAHRADPDK
VLFFRYEEMQRDPAAHVRRLAEFVGLPFSSEEEDGGVVDAVVGLCSFERMRGMAPTKGGR
TEFPIGVVPNSSFFRQGVVGDWVNHLSPEMARRIDAITADKFRGSGLVV
>sbi:8074112
MNSSRTMEQAKEGSATDSSSEAISSQSHSTHLLSKLPTREGWTQPLVLYKNFWIRPPMAI
NIMHLQNSFKARQDDIIIASNPKCGTTWLKALAFTITNRSRYEFGNHPLLFRHPQEVIPF
IEIPLGVELTYVDTLSSPRVLATHMPFSLLPNSITTCGCRIVYICRGPKDAFVSRWHFEN
KISREYSINVEDALDMFCEGFSPYGPFWEHCLEYWRESIASPDKVLFLKYEDMTSEPVKY
VKRIASFLGVPFSIKEQEDGVPEEVVRLCSFEKLSGLHANQAAGDIARHGNMVIDKSVFF
RKGIVGDWVNHISEEMGRKIDSVIEEKLKGSGLVF
>ats:109753624
MAQVESEIKESSTNESEALIATLPTREGWSTPLTLYNKCWLRSHMLRRFMLVRDNFKPRR
DDIILATHPKSGTTWLKALAFTISTRSRCDFTDSPLLTNNPQRVVPFIGAMGGDLDFLET
LPSPRLLATHLPPSLLPPAISTVGCRVVYLCREPKDAFVSRWHFDNKMSKGAPITLDDAF
SMFCEGFSPFGPFWDHYLQYWKESLARPQEVMFLKYEEIVSDPLTVVKKLASFLDVPFTE
EEEKSGVVDQVVSFCSFESLRNLDVNKTGGAERAGGKIFIQHSSLFRKGKVGDWVNHMSK
EMGEKMDRLVEEKFRGSGLEF
>sita:101757880
MAQAQTETNHGGPKEEESLTSRLPTREGWWKPFFLFQGFWFTPQMVRSTVLVQAQFRPRA
DDIILATYPKCGTTWLKALAFTVAHRSQHPVASHGHPVLTSHPQDLVPFLELPHRELHPI
EELEALPSPRLLSTHLPCTSLPSGASTLGCRIVYLCREPKDVLVSMWHYTNKVRKDFHID
LGKAFEFFCEGVSLGGPFWEHCLGYWKWSMEEPGRVLFLKYDEMMANPAEHVKMLAEFLG
VPFTEEEESAGVVEEVVRLCSFENLKSLPVNSTGVSDRVGGLPMENASFFRSGKVGDWKN
HLTEEMARKLDCIVEEKLKGSGLSF
>obr:102714119
MNNVQAPETKQEDSPENSMAATLLPTREGWSTPLTLYNNCWLRSHMVDSFMAVRDNFKPR
HDDVILATHPKSGTTWLKAMAFAIVNRSRYDLLADGDGNPLRAQNPQRLVPFIGVPGHGG
GDLAAIEAMPSPRLLATHLPLSLLPPAVTAATGGCRVVYLCREPKDSFVSRWHFDNKMVK
GSQTGAHAIELDAAFAMFCEGCTPFGPFWEHYLQYWRESLRRPREVLFLRYEELVADPLR
VVRDLAAFLGVPFIDEEESNGVDREVVRLCSFETLSGFDVNKNGGVERAGGKIFIGYSSL
FRRGKTGDWVNHMSADMAEKLDALVREKFKGSGLEF
>egu:105041070
MDSPLLLSSVPSGAQQDEEDHDPIKDLTVQEQSNLISSLPKREGWMRVLRRYQGFWISDV
AIPRLMAIQAHFKPRPTDVILVTQPKAGTTWLKALAFAIVNRSNYSFSQHPLLSRNPHEC
VPFIDLPYVGGHAADYKSLAQPRLLATHIPYSLLPASVADSDCRLVYLCRDPKDVLVSLW
HFMKAMKPEIMELSPAFEMFCDGATPYGPVWEHNLEYWRESLRRPEKVLFLKYEEIVAEP
MRSVKSLAEFMGCPFSEEEERDGAVEEVVRLCSFEKLSSMEVNKRGVGLMGGVTIQQANF
FRKGKVGDWVNHLSRDMAERLDRLVHEKLNGSGLTFQLEEPSPMLSCEARCTGMCRCAIL
YCCRTKACHRRCIKSPHNRSHPHIGCTNIVSTCY
